# Scalable, accessible, and reproducible reference genome assembly and evaluation in Galaxy

**DOI:** 10.1101/2023.06.28.546576

**Authors:** Delphine Larivière, Linelle Abueg, Nadolina Brajuka, Cristóbal Gallardo-Alba, Bjorn Grüning, Byung June Ko, Alex Ostrovsky, Marc Palmada-Flores, Brandon D. Pickett, Keon Rabbani, Jennifer R. Balacco, Mark Chaisson, Haoyu Cheng, Joanna Collins, Alexandra Denisova, Olivier Fedrigo, Guido Roberto Gallo, Alice Maria Giani, Grenville MacDonald Gooder, Nivesh Jain, Cassidy Johnson, Heebal Kim, Chul Lee, Tomas Marques-Bonet, Brian O’Toole, Arang Rhie, Simona Secomandi, Marcella Sozzoni, Tatiana Tilley, Marcela Uliano-Silva, Marius van den Beek, Robert M. Waterhouse, Adam M. Phillippy, Erich D. Jarvis, Michael C. Schatz, Anton Nekrutenko, Giulio Formenti

## Abstract

Improvements in genome sequencing and assembly are enabling high-quality reference genomes for all species. However, the assembly process is still laborious, computationally and technically demanding, lacks standards for reproducibility, and is not readily scalable. Here we present the latest Vertebrate Genomes Project assembly pipeline and demonstrate that it delivers high-quality reference genomes at scale across a set of vertebrate species arising over the last ∼500 million years. The pipeline is versatile and combines PacBio HiFi long-reads and Hi-C-based haplotype phasing in a new graph-based paradigm. Standardized quality control is performed automatically to troubleshoot assembly issues and assess biological complexities. We make the pipeline freely accessible through Galaxy, accommodating researchers even without local computational resources and enhanced reproducibility by democratizing the training and assembly process. We demonstrate the flexibility and reliability of the pipeline by assembling reference genomes for 51 vertebrate species from major taxonomic groups (fish, amphibians, reptiles, birds, and mammals).
