## Supplementary material for "Scalable, accessible, and reproducible reference genome assembly and evaluation in Galaxy": Supp. table Summary

Supplementary Tables	Title
ST1	bTaeGut2 data types
ST2	bTaeGut2 assemblies BUSCO and Merqury
ST3	bTaeGut2 assemblies switch error
ST4	Bionano impact on assembly quality
ST5	Assembly full list
ST6	Decontamination validation assemblies
ST7	Asdditional decontaminated assemblies
ST8	Contaminant species
ST9	Mitogenome assembly
ST10	Rockefeller HPC runtime numbers
ST11	Resources
