## Supplementary material for "Scalable, accessible, and reproducible reference genome assembly and evaluation in Galaxy": Supp. table 10

VGL ID	bOpiHoa1	mLoxAfr1	mMusLut2	sSteTig4	aLepFus1	rAllMis2	fSalBra1
taxa	bird	mammal	mammal	shark	amphibian	reptile	fish
genome size	1,316,591,102	3,404,643,421	2,572,597,696	3,157,655,626	1,877,856,926	2,287,458,573	1,065,266,767
type of assembly	HiC	HiC	pri/alt	HiC	HiC	HiC	HiC
meryl	00:52:00	01:03:00	00:58:00	01:33:00	00:47:00	00:59:00	00:34:00
hifiasm	18:06:00	53:13:00*	08:11:00	26:14:00*	10:08:00	23:41:00	11:36:00
purging	-	-	00:19:23	-	-	-	01:01:22
bionano	no bionano data	52:33:03	no bionano data	01:19:00	01:46:00	26:58:00	01:50:00
bwa mem2	01:54:00	03:03:00*	01:55:00	03:56:00*	07:24:00	02:48:00	02:02:00
arima	03:49:00	07:54:00	05:37:00	10:25:00	06:58:00	06:47:00	03:38:00
yahs	00:14:00	00:39:00*	00:20:00	00:42:00	00:26:00	00:31:00	00:11:00
Total	24:55:00	115:36:00	18:20:00	44:09:00	27:29:00	61:44:00	20:52:00
Wallclock runtime statistics for major steps of the assembly pipeline as run on the Rockefeller University HPC. All jobs were run on ~400 GB RAM nodes with 32 CPUs, unless specified (*) to have run on the bigmem node, which is ~1.4 TB of RAM and 64 CPUs. The meryl workflow parallelizes each FASTQ's meryl database generation before merging, so the meryl runtime represents the runtime of the larges…
