## Supplementary material for "Scalable, accessible, and reproducible reference genome assembly and evaluation in Galaxy": Supp. table 9

VGL ID	Scientific name	Common name	Tissue type (HiFi)	MitoHiFi finished?	Futher invesgation worked?	mitohifi ver	MITOS2 annotation notes	other notes
aGasCar1	Gastrophryne carolinensis	eastern narrowmouth toad	muscle	N	N	2.2
aHylSar1	Hyla sarda	Sardinian tree frog	muscle	Y	-	2.2	missing: trnR, trnM
aPseCor3	Pseudophryne corroboree	Corroboree frog	kidney, muscle, whole body	N	N	2.2
aSpeBom1	Spea bombifrons	Plain's spadefoot toad	muscle	N	N	2.2
bAcrTri1	Acridotheres tristis	common myna	blood in EtOH	Y	-	2.2	duplicated: OH
bAmmCau1	Ammodramus caudacutus	salt marsh sparrow	blood in EtOH	N	N	2.2
bAmmNel1	Ammospiza nelsoni	Nelson's sparrow	blood in EtOH	N	N	2.2
bAraAra1	Ara ararauna	blue and gold macaw	blood in EtOH	N	N	2.2
bColStr4	Colius striatus	speckled mousebird	lung	N	N	2.2
bCorHaw1	Corvus hawaiiensis	Hawaiian crow		Y	-	3
bDixPip1	Dixiphia pipra	White-crowned manakin	muscle	Y	-	3	features not found: OL; split/duplicated features: nad3, OH; translational exceptions: start=nad3, stop=nad3,nad3
bMelGeo1	Melospiza georgiana	swamp sparrow	blood in EtOH	N	N	2.2
bOpiHoa1	Ophisthocomus hoazin	Hoatzin	blood in EtOH	Y	-	3
bPodStr1	Podargus strigoides	tawny frogmouth	blood in EtOH	N	N	2.2
bPoeAtr1	Poecile atricapillus	Black-capped chickadee	blood in EtOH	N	N	3
bPtePen1	Rhea pennata	southern Darwin's lesser rhea	heart	N	N	2.2		Pterocnemia pennata pennata
bRhyJub1	Rhynochetos jubatus	kagu	blood in EtOH	N	N	2.2
bSphHub1	Spheniscus humboldti	Humboldt penguin	blood	N	N	2.2
bTaeGut2	Taeniopygia guttata	zebra finch	blood	Y	-	3
fHopMal1	Hoplias malabaricus	Trahira	blood in EtOH	N	N	3
fLamInc1	Lampris incognitus	Smalleye opah	blood	N	N	3
fLycPac1	Lycodopsis pacificus	blackbelly eelpout	heart	N	N	2.2		Lycodes pacificus
fNeoGra1	Neoarius graeffei	blue salmon catfish	blood in EtOH	N	N	2.2
fOdoBon6	Odontesthes bonariensis	pejerrey	heart	N	N	2.2
fSalBra1	Salminus brasiliensis	Golden dorado	blood	Y	-	3	split/duplicated features: nad6
fScoJap1	Scomber japonicus	chub mackerel	brain	Y	-	2.2	duplicated: OH
fTriRos1	Trichomycterus rosablanca	Rosablanca cavefish	fin	Y	-	3
mBalRic1	Balaenoptera ricei	Rice's whale	kidney	N	N	2.2
mCynVol1	Cynocephalus volans	Philippine flying lemur	heart	Y	Y	2.2
mDasNov1	Dasypus novemcinctus	Nine-banded armadillo	spleen	N	Y	2.2	concatamer
mDugDug1	Dugong dugon	Dugong	PREPPED AT CCGP	Y	-	3
mEscRob2	Eschrichtius robustus	Gray whale	cells	Y	-	2.2
mEubGla1	Eubalaena glacialis	North Atlantic right whale	kidney	N	N	3
mHipAmp2	Hippopotamus amphibius	East African river hippopotamus	heart	Y	-	3
mLoxAfr1	Loxodonta africana	African elephant	cells	Y	-	3	features not found: atp8
mMacEug1	Macropus eugenii	Tammar wallaby	muscle, spleen	Y	-	2.2	missing: tnrK, trnD. duplicated: trnG.
mManPen7	Manis pentadactyla	Chinese pangolin	cells	Y	-	3
mMesDen1	Mesoplodon densirostris	Blainville's beak whale	cells	Y	-	2.2
mMonDom1	Monodelphis domestica	gray short-tailed opossum	spleen	Y	-	2.2	missing: trnK, trnD. duplicated: OH, trnG.
mNeoNeb1	Neofelis nebulosa	clouded leopard	blood	Y	-	2.2	missing: trnE. needed to be rotated
mSorAra1	Sorex araneus	common shrew	spleen	Y	-	2.2	duplicated: trnW
rAllMis2	Alligator mississippiensis	American alligator	blood	Y	-	3
rCanAsp1	Candoia aspera	Viper boa	liver	Y	-	3	features not found: nad4l; split/duplicated features: OH
rEmyOrb1	Emys orbicularis	European pond turtle	blood	N	N	2.2
rEryReg1	Erythrolamprus reginae	royal ground snake	kidney,heart	N	N	2.2
rEulEur1	Euleptes europaea	European leaf-toed gecko	muscle	Y	-	2.2	split/dupe: trnP, OH. stop: atp8
rGavGan2	Gavialis gangeticus	gharial	heart	N	N	2.2
rLiaOli1	Liasis olivaceus	olive python	blood in EtOH	N	N	2.2
rVipLat1	Vipera latastei			Y	-	3
sHypSab1	Hypanus sabinus	Atlantic stingray	spleen	Y	-	2.2	duplicated: nad4. translational ex: nad4 (start), nad4 (stop). needed to be rotated.
sMobGio1	Mobula giorna	Atlantic manta ray	heart	N	N	2.2		formerly Manta giorna
