## Supplementary material for "Scalable, accessible, and reproducible reference genome assembly and evaluation in Galaxy": Supp. table 8

VGP_ID	Contaminant species
	Delftia	E.coli	killer whale	L.borgpetersenii	S.aureus	S.flexneri	synthetic construct
aBomBom1 0 0 0 0 2 0 0	0	0	0	0	2	0	0
bMelUnd1.mat 2 0 0 0 0 0 0	2	0	0	0	0	0	0
bMelUnd1.pat 1 0 0 0 0 0 3	1	0	0	0	0	0	3
bStrHab1 0 33 0 0 0 1 0	0	33	0	0	0	1	0
mArvNil1.mat 0 0 0 0 0 0 4	0	0	0	0	0	0	4
mArvNil1.pat 0 0 0 0 0 0 11	0	0	0	0	0	0	11
mEscRob2 0 0 2 0 0 0 0	0	0	2	0	0	0	0
mSorAra2 0 0 0 2 0 0 0	0	0	0	2	0	0	0
mTurTru1.mat 0 0 0 0 0 0 129	0	0	0	0	0	0	129
mTurTru1.pat 0 0 0 0 0 0 115	0	0	0	0	0	0	115
rGopFla2.mat 0 0 0 0 0 0 2	0	0	0	0	0	0	2
rGopFla2.pat 0 0 0 0 0 0 1	0	0	0	0	0	0	1
sCarCar2 17 0 0 0 0 0 0	17	0	0	0	0	0	0
