## Supplementary material for "Scalable, accessible, and reproducible reference genome assembly and evaluation in Galaxy": Supp. table 7

	Contaminants classified	Mitochondria
aGasCar1.hap1	0	0
aGasCar2.hap2	0	0
aSpeBom1	0	0
aHylSar1.hap1	0	0
aHylSar1.hap2	0	0
aPseCor3	0	0
bAcrTri1	0	1
bAmmCau1	0	0
bAmmNel1	0	0
bCorHaw1	0	1
bMelGeo1	0	0
bTaeGut2	0	0
bColStr4.hap1	0	0
bColStr4.hap2	0	0
bPtePen1	0	0
bRhyJub1	0	0
bSphHub1	0	0
fNeoGra1	0	0
fLycPac1	0	0
sHypSab1.hap1	0	0
sHypSab1.hap2	0	0
sMobGio1.hap2	0	0
sMobGio1.hap1	0	0
mCynVol1	0	0
mMacEug1	0	1
mMesDen1	0	0
mBalRic1	0	0
mEscRob2	2	1
mMonDom1	0	0
mSorAra2	2	1
rEulEur1	0	0
rEryReg1	1	0
