## Supplementary material for "Scalable, accessible, and reproducible reference genome assembly and evaluation in Galaxy": Supp. table 6

	Ground truth contaminants	TP	FP contams	FN contams	Mitochondrial sequence	TOLID
European fire-bellied toad	2	2	0	0	0	aBomBom1.pri
Maguari stork	2	0	0	2	0	bCicMag1.pri
House finch	0	0	0	0	0	bHaeMex1.pri
Budgerigar (mat)	2	2	2	0	2	bMelUnd1.mat
Budgerigar (pat)	8	5	1	3	2	bMelUnd1.pat
Kākāpō	34	34	0	0	0	bStrHab1.pri
Mudskipper (P. magnuspinnatus)	1	1	0	0	1	fPerMag1.pri
Chub mackerel	1	1	0	0	1	fScoJap1.pri
African grass rat (mat)	5	5	0	0	1	mArvNil1.mat
African grass rat (pat)	14	14	0	0	2	mArvNil1.pat
Southern tamandua	0	0	0	0	0	mTamTet1.pri
Black rhinoceros (pat)	0	0	0	0	0	mDicBic1.pat
Black rhinoceros (mat)	2	2	0	0	2	mDicBic1.mat
Clouded leopard	1	1	0	0	1	mNeoNeb1.pri
Common bottlenose dolphin (mat)	131	131	0	0	2	mTurTru1.mat
Common bottlenose dolphin (pat)	117	116	0	1	1	mTurTru1.pat
Bolson tortoise (mat)	3	3	0	0	1	rGopFla2.mat
Bolson tortoise (pat)	2	2	0	0	1	rGopFla2.pat
Great white shark	19	18	0	1	1	sCarCar2.pat
