## Supplementary material for "Scalable, accessible, and reproducible reference genome assembly and evaluation in Galaxy": Supp. table 4

	mMacEug1					rVipLat1					bTaeGut2
	BN only	BN + S	S only	BN + YAHS	YAHS only	BN only	BN + S	S only	BN + YAHS	YAHS only	BN only	BN + S	S only	BN + YAHS	YAHS only
scaffold AuN (Mbp)	229.9	506.2	154.9	739.7	732.5	48.0	79.3	99.3	204.0	208.0	29.1		35.2	72.1	56.5
scaffold NG50 (Mbp)	186.0	488.0	139.9	488.0	489.5	37.3	96.9	86.9	221.6	220.5	20.8	62.0	25.2	72.8	60.7
# scaffolds	391	313	523	400	470	794	304	276	260	243	434	263	457	203	396
# gaps	432	515	321	476	425	256	764	793	947	963	132	384	273	363	334
	mMacEug1					rVipLat1					bTaeGut2
	BN only	HiC only		BN + HiC		BN only	HiC only		BN + HiC		BN only	HiC only		BN + HiC
	BN Solve	Salsa	YAHS	BN + Salsa	BN + YAHS	BN Solve	Salsa	YAHS	BN + Salsa	BN + YAHS	BN Solve	Salsa	YAHS	BN + Salsa	BN + YAHS
scaffold AuN (Mbp)	229.9	154.9	732.5	506.2	739.7	48.0	99.3	208.0	79.3	204.0
scaffold NG50 (Mbp)	186.0	139.9	489.5	488.0	488.0	37.3	86.9	220.5	96.9	221.6
# scaffolds	391.0	523.0	470.0	313.0	400.0	794.0	276.0	243.0	304.0	260.0
# gaps	432.0	321.0	425.0	515.0	476.0	256.0	793.0	963.0	764.0	947.0
