## Supplementary material for "Scalable, accessible, and reproducible reference genome assembly and evaluation in Galaxy": Supp. table 3

	Switch error rate	Hamming error rate	Merqury QV (10x kmers)	Merqury completeness (10x kmers)
Primary	0.001378	0.269768	48.0714	94.0953
Alternate	0.001018	0.001344	47.6853	18.1146
HiC hap1	0.001631	0.003197	46.9918	81.2669
HiC hap2	0.000832	0.003426	49.7379	75.5722
Trio pat	0.001815	0.002213	48	78.7078
Trio mat	0.000731	0.000578	48.1735	76.7233
Merqury stats for both assemblies
Pri/alt			48.0268	98.0407
HiC			48.0708	98.0453
Trio			48.0864	98.0185
all these stats are on contig-level, NOT rebinned
not purged
