## Supplementary material for "Scalable, accessible, and reproducible reference genome assembly and evaluation in Galaxy": Supp. table 2

assembly type	CLR (assembly_vgp_standard_1.0/intermediates/)		HiFi-only (assembly_vgp_standard_2.0/intermediates/)		HiFi-Hic (assembly_vgp_hic_2.0/intermediates/)		HiFi-trio (assembly_vgp_trio_2.0/intermediates/; rebinned trio)		HiFi-trio (assembly_vgp_trio_2.0/intermediates/; default trio)
assembly	primary (purged)	bTaeGut2.alt.asm.20180817.fasta.gz	primary (purged)	bTaeGut2.alt.asm.20210927.fasta.gz	hap1	hap2	hap1 (purged)	hap2	bTaeGut2_trio.dip.hap1.p_ctg.fasta.gz	bTaeGut2_trio.dip.hap2.p_ctg.fasta.gz
N50 scaffolds in Mb (based on 1.04Gbp genome)	68.99		72.88		59.85	61.96	71.09	71.36
Busco Complete	95.8		95.7		95.4	90.9	93.7	91.2
Busco Complete and duplicated	1.9		1.8		1.5	0.8	0.9	3.6
Merqury completeness individual	81.18		82.82		82.53	76.96	81.24	77.03
Merqury completeness combined	95.34		98.04		99.67		99.25
completeness wrt pat (bTaeGut3) hapmers	52.01		89.43		50.76	49.46	99.71	0.14
completeness wrt mat (bTaeGut4) hapmers	56.06		86.57		52.62	47.57	0.03	99.73
BUSCO results given to the tenths place, Merqury results rounded to the hundredths place
