## Supplementary material for "Scalable, accessible, and reproducible reference genome assembly and evaluation in Galaxy": Supp. table 1

coverage (if applicable)	data type	bTaeGut2 solo	bTaeGut2 trio	bTaeGut2 HiC
54	maternal Illumina reads	N	Y	N
52	paternal Illumina reads	N	Y	N
37	bTaeGut2 hifi reads	Y	Y	Y
79	bTaeGut2 HiC reads (for contigging)	N	N	Y
-	bTaeGut2 bionano	Y	Y	Y
79	bTaeGut2 HiC reads (for scaffolding)	Y	Y	Y
76	bTaeGut2 10x (for k-mer evaluation)	Y	Y	Y
